# The SARS-CoV-2 host cell membrane fusion protein TMPRSS2 is a tumor suppressor and its downregulation correlates with increased antitumor immunity and immunotherapy response in lung adenocarcinoma

**DOI:** 10.1101/2021.06.30.450490

**Authors:** Zhixian Liu, Zhilan Zhang, Qiushi Feng, Xiaosheng Wang

**Author notes:** Correspondence to: Xiaosheng Wang.

## Abstract

**Background:** TMPRSS2 is a host cell membrane fusion protein for SARS-CoV-2 invading human host cells. It also has an association with cancer, particularly prostate cancer. However, its association with lung cancer remains insufficiently explored. Thus, an in-depth investigation into the association between TMPRSS2 and lung cancer is significant, considering that lung cancer is the leading cause of cancer death and that the lungs are the primary organ SARS-CoV-2 attacks.

**Methods:** Using five lung adenocarcinoma (LUAD) genomics datasets, we explored associations between *TMPRSS2* expression and immune signatures, cancer-associated pathways, tumor progression phenotypes, and clinical prognosis in LUAD by the bioinformatics approach. Furthermore, we validated the findings from the bioinformatics analysis by performing in vitro experiments with the human LUAD cell line A549 and in vivo experiments with mouse tumor models. We also validated our findings in LUAD patients from Jiangsu Cancer Hospital, China.

**Results:** *TMPRSS2* expression levels were negatively correlated with the enrichment levels of CD8+ T and NK cells and immune cytolytic activity in LUAD, which represent antitumor immune signatures. Meanwhile, *TMPRSS2* expression levels were negatively correlated with the enrichment levels of CD4+ regulatory T cells and myeloid-derived suppressor cells and *PD-L1* expression levels in LUAD, which represent antitumor immunosuppressive signatures. However, *TMPRSS2* expression levels showed a significant positive correlation with the ratios of immune-stimulatory/immune-inhibitory signatures (CD8+ T cells/PD-L1) in LUAD. It indicated that TMPRSS2 levels had a stronger negative correlation with immune-inhibitory signatures than with immune-stimulatory signatures. *TMPRSS2* downregulation correlated with elevated activities of many oncogenic pathways in LUAD, including cell cycle, mismatch repair, p53, and extracellular matrix (ECM) signaling. *TMPRSS2* downregulation correlated with increased proliferation, stemness, genomic instability, tumor advancement, and worse survival in LUAD. In vitro and in vivo experiments validated the association of TMPRSS2 deficiency with increased tumor cell proliferation and invasion and antitumor immunity in LUAD. Moreover, in vivo experiments demonstrated that *TMPRSS2*-knockdown tumors were more sensitive to BMS-1, an inhibitor of PD-1/PD-L1.

**Conclusions:** TMPRSS2 is a tumor suppressor, while its downregulation is a positive biomarker of immunotherapy in LUAD. Our data provide a connection between lung cancer and pneumonia caused by SARS-CoV-2 infection.
