## Supplementary Table for "The SARS-CoV-2 host cell membrane fusion protein TMPRSS2 is a tumor suppressor and its downregulation correlates with increased antitumor immunity and immunotherapy response in lung adenocarcinoma"

### Sheet: Table S1
Table S1. A summary of the datasets analyzed
Dataset	Cancer type	Sample size
TCGA-LUAD	lung adenocarcinoma	517
GSE12667	lung adenocarcinoma	68
GSE30219	lung adenocarcinoma	85
GSE31210	lung adenocarcinoma	226
GSE50081	lung adenocarcinoma	127
Lung cancer data from Jiangsu Cancer Hospital	lung adenocarcinoma	100
Healthy persons from Jiangsu Cancer Hospital	healthy control	20

### Sheet: Table S2
Table S2. The gene sets representing immune signatures, pathways, and tumor phenotypes
Anti-tumor immune signature	Tumor immunosuppressive signature			Tumor phenotype		Cancer-associated pathway
CD8+ T cells	CD4+ regulatory T cells	MDSCs	PD-L1	Cell proliferation	Stemness	Cell cycle	Mismatch repair	p53
CD2	CTLA4	CCR2	PD-L1	MKI67	ACTRT3	ABL1	SSBP1	ATM
CD247	FOXP3	CD14			ADH5	ANAPC1	PMS2	CHEK2
CD28	GPR15	CD2			ALX1	ANAPC10	MLH1	ATR
CD3D	IL32	CD86			APLP1	ANAPC11	MSH6	CHEK1
CD3E	IL4	CXCR4			ARMC9	ANAPC13	MSH2	GORAB
CD3G	IL5	FCGR2A			ARMCX2	ANAPC2	MSH3	CDKN2A
CD8A		FCGR2B			ASCC3	ANAPC4	MLH3	MDM2
ICAM1		FCGR3A			ATP11C	ANAPC5	RFC1	MDM4
ITGAL		FERMT3			BBS9	ANAPC7	RFC4	TP53
ITGB2		GPSM3			BCKDHB	ATM	RFC2	CDKN1A
PTPRC		IL18BP			BMPR1A	ATR	RFC5	CCND1
THY1		IL4R			BOD1	BUB1	RFC3	CCND2
		ITGAL			C14orf119	BUB1B	PCNA	CCND3
		ITGAM			C14orf166	BUB3	EXO1	CDK4
		PARVG			CCL26	CCNA1	RPA1	CDK6
		PSAP			CDC123	CCNA2	RPA2	CCNE1
		PTGER2			CDH6	CCNB1	RPA3	CCNE2
		PTGES2			CENPH	CCNB2	RPA4	CDK2
		S100A8			CENPI	CCNB3	POLD1	SFN
		S100A9			CPSF3	CCND1	POLD2	RPRM
					DACT1	CCND2	POLD3	CCNB1
					DCUN1D5	CCND3	POLD4	CCNB2
					DDX1	CCNE1	LIG1	CDK1
					DHX15	CCNE2		GADD45A
					DIAPH3	CCNH		GADD45B
					DIMT1	CDC14A		GADD45G
					DLGAP5	CDC14B		GTSE1
					DNMT3B	CDC16		FAS
					DPH3	CDC20		PIDD1
					DTD1	CDC23		CASP8
					EIF2AK4	CDC25A		BID
					EIF2B3	CDC25B		BAX
					ERCC2	CDC25C		PMAIP1
					FAM118B	CDC26		BBC3
					FANCB	CDC27		TP53AIP1
					FGF2	CDC45		SIVA1
					FST	CDC6		BCL2L1
					FZD2	CDC7		BCL2
					GARS	CDK1		TP53I3
					GBE1	CDK2		EI24
					GDF3	CDK4		SHISA5
					GNL2	CDK6		PERP
					GPR176	CDK7		ZMAT3
					GPX8	CDKN1A		SIAH1
					HAS2	CDKN1B		CYCS
					HAT1	CDKN1C		APAF1
					HAUS1	CDKN2A		CASP9
					HAUS6	CDKN2B		CASP3
					HDAC2	CDKN2C		AIFM2
					HDX	CDKN2D		IGFBP3
					HESX1	CHEK1		IGF1
					HMGA2	CHEK2		SERPINE1
					HTR7	CREBBP		ADGRB1
					IARS	CUL1		CD82
					ICMT	DBF4		THBS1
					IGF2BP1	E2F1		SERPINB5
					INHBE	E2F2		DDB2
					IPO5	E2F3		RRM2B
					KIF20A	E2F4		RRM2
					KIF7	E2F5		SESN1
					LIN28B	EP300		SESN3
					MED20	ESPL1		SESN2
					MIS18A	FZR1		PTEN
					MMADHC	GADD45A		TSC2
					MRPL3	GADD45B		STEAP3
					MSH6	GADD45G		RFWD2
					MTHFD1L	GSK3B		RCHY1
					MTHFD2	HDAC1		CCNG1
					MYCN	HDAC2		CCNG2
					NMNAT2	MAD1L1		PPM1D
					NREP	MAD2L1		TP73
					ORC1	MAD2L2		TNFRSF10B
					OSTC	MCM2
					PAICS	MCM3
					PDHB	MCM4
					PFAS	MCM5
					PLAA	MCM6
					PLRG1	MCM7
					RAB3B	MDM2
					RAD1	MYC
					RARS	ORC1
					RARS2	ORC2
					RIOK2	ORC3
					ROR1	ORC4
					RPF2	ORC5
					RRAS2	ORC6
					SAMM50	PCNA
					SEC11A	PKMYT1
					SKIV2L2	PLK1
					SLC24A1	PRKDC
					SLC25A3	PTTG1
					SNRPD3	PTTG2
					SNX8	RAD21
					SOHLH2	RB1
					TBC1D16	RBL1
					TBCE	RBL2
					TET1	RBX1
					TEX10	SFN
					TM2D2	SKP1
					TRIM24	SKP2
					TRNT1	SMAD2
					TRPC4	SMAD3
					UBE2K	SMAD4
					UGGT2	SMC1A
					UTP6	SMC1B
					XPOT	SMC3
					XRCC5	STAG1
					XXYLT1	STAG2
					ZNF788	TFDP1
						TFDP2
						TGFB1
						TGFB2
						TGFB3
						TP53
						TTK
						WEE1
						WEE2
						YWHAB
						YWHAE
						YWHAG
						YWHAH
						YWHAQ
						YWHAZ
						ZBTB17

### Sheet: Table S3
Table S3. The genes with strong positive and negative expression correlations with TMPRSS2 in the TCGA-LUAD cohort
Note: The positive and negative correlations are indicated in red and blue, respectively.
Gene	Pearson’s r	p-value	FDR
C16orf89	0.691145	1.18491e-74	2.39269e-70
ADGRF5	0.689183	4.49975e-74	4.54317e-70
FAM189A2	0.6807	1.27857e-71	8.60607e-68
ATP13A4	0.674877	5.53977e-70	2.79662e-66
NAPSA	0.661973	1.73659e-66	5.84449e-63
GGTLC1	0.66219	1.52098e-66	5.84449e-63
CFAP221	0.656257	5.41221e-65	1.56127e-61
CDKL2	0.655087	1.08368e-64	2.73534e-61
SFTA3	0.652037	6.53715e-64	1.46672e-60
SCTR	0.651329	9.88705e-64	1.99649e-60
CYP2B7P	0.649637	2.64794e-63	4.45582e-60
HLF	0.649737	2.49919e-63	4.45582e-60
NR3C2	0.645166	3.47102e-62	5.39156e-59
C1orf116	0.64353	8.80429e-62	1.26989e-58
BTBD9	0.641498	2.77566e-61	3.7366e-58
SLC34A2	0.632806	3.42354e-59	4.32072e-56
ESYT3	0.628624	3.28987e-58	3.90779e-55
TMEM125	0.628494	3.52656e-58	3.95621e-55
VIPR1	0.628348	3.81355e-58	4.053e-55
CTSH	0.621918	1.15246e-56	1.16358e-53
PIGR	0.612191	1.72329e-54	1.65707e-51
NKX2-1	0.612001	1.89681e-54	1.74101e-51
B3GNT8	0.611141	2.92815e-54	2.57079e-51
ST3GAL5	0.606812	2.55158e-53	2.06096e-50
SELENBP1	0.605091	5.98018e-53	4.64453e-50
GPD1L	0.602899	1.75562e-52	1.26611e-49
SUSD2	0.5978	2.08256e-51	1.40177e-48
LHFPL3-AS2	0.597044	2.99399e-51	1.95025e-48
SCNN1B	0.596775	3.40515e-51	2.14876e-48
CRY2	0.593161	1.90261e-50	1.12998e-47
MALL	0.587319	2.93169e-49	1.64444e-46
CD302	0.58507	8.28049e-49	3.98114e-46
OCLN	0.584912	8.90381e-49	4.18127e-46
CXCL17	0.584505	1.0735e-48	4.92662e-46
DOK4	0.583986	1.36184e-48	6.11102e-46
KCNK5	0.576692	3.69097e-47	1.35512e-44
TAPT1	0.575719	5.69421e-47	2.05327e-44
ACSS1	0.573195	1.7439e-46	5.96856e-44
ABCA3	0.571681	3.39526e-46	1.12394e-43
PPFIBP2	0.571332	3.95719e-46	1.28883e-43
FMO5	0.569127	1.03722e-45	3.22224e-43
NDNF	0.568689	1.25489e-45	3.78208e-43
SLC4A4	0.566765	2.88767e-45	8.21277e-43
DLC1	0.566714	2.95156e-45	8.2779e-43
CRYM	0.566019	3.98192e-45	1.10146e-42
SFTA2	0.559965	5.25905e-44	1.34425e-41
CGNL1	0.557665	1.3822e-43	3.36275e-41
CYP4B1	0.55696	1.85608e-43	4.46188e-41
DAPK2	0.556606	2.15158e-43	5.06103e-41
KIAA0319L	0.556409	2.33585e-43	5.42158e-41
CACNA1D	0.555663	3.18709e-43	7.23111e-41
PRDM16	0.555308	3.694e-43	8.19704e-41
GPC4	0.555055	4.10154e-43	9.00243e-41
SHROOM4	0.552848	1.0215e-42	2.17128e-40
PRR15L	0.552464	1.19648e-42	2.51058e-40
PIFO	0.550913	2.26017e-42	4.51878e-40
TRIM2	0.550476	2.70253e-42	5.29827e-40
FREM2	0.549953	3.34626e-42	6.49721e-40
LMO3	0.549322	4.3273e-42	8.32202e-40
VSIG2	0.547828	7.93563e-42	1.49761e-39
RNASE1	0.54778	8.0907e-42	1.49886e-39
ITGA9	0.545797	1.80096e-41	3.19007e-39
TMEM63A	0.543667	4.22799e-41	7.29708e-39
CHADL	0.543181	5.13384e-41	8.78539e-39
TMEM163	0.542817	5.93392e-41	9.9853e-39
HABP2	0.542448	6.87226e-41	1.12822e-38
BAIAP2-AS1	0.541396	1.04327e-40	1.68533e-38
CHIA	0.540868	1.28596e-40	2.04468e-38
SCUBE2	0.540164	1.69826e-40	2.67914e-38
ABCC6	0.538465	3.31434e-40	5.12475e-38
MAGI3	0.538149	3.75133e-40	5.73869e-38
CLIC6	0.537149	5.54847e-40	8.23825e-38
ACOXL	0.535732	9.63688e-40	1.38998e-37
SNX30	0.535556	1.03201e-39	1.4573e-37
MYBPHL	0.534978	1.29167e-39	1.79027e-37
CACNB1	0.533787	2.04785e-39	2.79407e-37
ORMDL3	0.533345	2.42888e-39	3.26976e-37
SNX25	0.532849	2.94103e-39	3.90712e-37
C4BPA	0.531501	4.93625e-39	6.38959e-37
ATP8A1	0.530719	6.65962e-39	8.40486e-37
SFTPB	0.529808	9.42738e-39	1.16077e-36
HNF1B	0.529341	1.12661e-38	1.37046e-36
PPP1R13B	0.527949	1.91111e-38	2.25679e-36
FCGRT	0.526643	3.13036e-38	3.63283e-36
TMEM173	0.526599	3.18328e-38	3.67315e-36
DDAH1	0.525472	4.86552e-38	5.55081e-36
MST1L	0.525454	4.89862e-38	5.55718e-36
CACNA2D2	0.525418	4.96464e-38	5.60061e-36
PARM1	0.524983	5.84612e-38	6.52214e-36
FAM149A	0.524425	7.20661e-38	7.90886e-36
NFIX	0.523842	8.96064e-38	9.67605e-36
RBPMS	0.523806	9.08179e-38	9.75471e-36
SFTA1P	0.523713	9.40418e-38	1.00475e-35
SH3RF1	0.523554	9.98048e-38	1.06072e-35
EXPH5	0.522573	1.43844e-37	1.52075e-35
RASGRF1	0.522459	1.5007e-37	1.57832e-35
CISH	0.522366	1.5537e-37	1.62558e-35
LINC00982	0.52178	1.93136e-37	1.99999e-35
CD207	0.521729	1.96808e-37	2.02762e-35
FNIP2	0.521674	2.00875e-37	2.05902e-35
ACSL5	0.521451	2.1824e-37	2.22571e-35
TDRD10	0.520936	2.64103e-37	2.67992e-35
MBIP	0.520519	3.08114e-37	3.09539e-35
GGT3P	0.520028	3.69417e-37	3.6747e-35
MGLL	0.519976	3.76472e-37	3.70834e-35
SLC44A4	0.518546	6.37218e-37	6.21611e-35
SULT1C2	0.518373	6.79106e-37	6.59288e-35
ICAM4	0.517504	9.33722e-37	8.9784e-35
RAP1GAP	0.517459	9.49141e-37	9.08341e-35
ABCC6P2	0.516764	1.22351e-36	1.16539e-34
SLC15A2	0.516717	1.24504e-36	1.18033e-34
FAM184A	0.515901	1.67592e-36	1.5814e-34
HOPX	0.515475	1.95655e-36	1.82067e-34
MS4A15	0.515217	2.1492e-36	1.99077e-34
SYNE1	0.51512	2.22584e-36	2.05235e-34
C1orf198	0.514641	2.64832e-36	2.4308e-34
ZNF763	0.514446	2.84262e-36	2.59733e-34
MYOZ1	0.514145	3.16926e-36	2.86981e-34
FGFR2	0.51366	3.77699e-36	3.37473e-34
PTPN13	0.513351	4.22278e-36	3.75642e-34
MFSD4	0.513117	4.59486e-36	4.06948e-34
AATBC	0.513068	4.67656e-36	4.12374e-34
SCN4B	0.510947	1.00207e-35	8.68443e-34
IRX5	0.510664	1.10901e-35	9.57021e-34
CLEC4F	0.510616	1.128e-35	9.6926e-34
CD1C	0.509935	1.43897e-35	1.22089e-33
COL4A3	0.509832	1.49279e-35	1.256e-33
GLB1L2	0.509289	1.81174e-35	1.51803e-33
CPAMD8	0.508985	2.01873e-35	1.68447e-33
ZNF750	0.508707	2.22789e-35	1.84376e-33
ANKRD65	0.508386	2.49691e-35	2.05796e-33
PLLP	0.507796	3.07886e-35	2.52729e-33
VWA2	0.506854	4.29571e-35	3.48367e-33
NEK8	0.506636	4.63944e-35	3.74737e-33
TNS1	0.506406	5.03261e-35	4.04875e-33
PLA2G4F	0.506102	5.60219e-35	4.48909e-33
LRRC75B	0.505461	7.01891e-35	5.55815e-33
ACAD8	0.504977	8.31947e-35	6.51143e-33
C1QTNF7	0.504771	8.94329e-35	6.94584e-33
ACSM3	0.502924	1.70606e-34	1.29028e-32
GLOD5	0.502792	1.78641e-34	1.346e-32
LHFPL3	0.502629	1.89108e-34	1.39877e-32
PDK2	0.502638	1.88507e-34	1.39877e-32
CAPN8	0.502643	1.88188e-34	1.39877e-32
ENTPD3	0.502649	1.87788e-34	1.39877e-32
GNA14	0.500576	3.85653e-34	2.80126e-32
ENPP5	0.500414	4.079e-34	2.93122e-32
TMEM130	0.500419	4.07122e-34	2.93122e-32
ENPP4	0.500116	4.52175e-34	3.20378e-32
BCRP3	0.500123	4.51069e-34	3.20378e-32
CCNB1	-0.60916	7.91993e-54	6.66363e-51
PRC1	-0.604964	6.3674e-53	4.76211e-50
ARHGAP11A	-0.60238	2.26257e-52	1.57545e-49
CCNA2	-0.593514	1.61003e-50	9.85193e-48
GAPDH	-0.590646	6.21869e-50	3.58783e-47
CDCA2	-0.586528	4.2271e-49	2.30697e-46
KIAA1524	-0.58629	4.71975e-49	2.50805e-46
OIP5	-0.586052	5.26692e-49	2.72705e-46
NCAPG	-0.585767	6.00686e-49	3.03241e-46
CCNB2	-0.585318	7.38861e-49	3.63898e-46
PLK1	-0.583313	1.85315e-48	8.1349e-46
EXO1	-0.582107	3.21187e-48	1.37994e-45
FAM72D	-0.581976	3.40798e-48	1.4337e-45
RACGAP1	-0.581818	3.66241e-48	1.50929e-45
TPX2	-0.581107	5.05858e-48	2.04296e-45
FAM72B	-0.579734	9.41653e-48	3.72839e-45
MTHFD2	-0.579322	1.13403e-47	4.40376e-45
CENPA	-0.579196	1.20001e-47	4.57203e-45
CDCA3	-0.579036	1.28954e-47	4.82218e-45
PBK	-0.574391	1.02727e-46	3.63925e-44
FANCI	-0.573898	1.27768e-46	4.44832e-44
KIF23	-0.57305	1.85832e-46	6.25418e-44
SKA1	-0.571241	4.11776e-46	1.31984e-43
FOXM1	-0.569549	8.63053e-46	2.72307e-43
SKA3	-0.568934	1.12778e-45	3.45051e-43
HJURP	-0.567855	1.80187e-45	5.35076e-43
BUB1B	-0.567244	2.34699e-45	6.86852e-43
RRM2	-0.566964	2.64991e-45	7.64424e-43
PARPBP	-0.565802	4.3727e-45	1.19321e-42
CDC20	-0.565741	4.48953e-45	1.20876e-42
MAD2L1	-0.564696	7.03131e-45	1.8682e-42
CDCA5	-0.561058	3.31277e-44	8.68764e-42
FBXO45	-0.560824	3.65813e-44	9.47034e-42
RAD51	-0.559553	6.25628e-44	1.57916e-41
ZWILCH	-0.558824	8.50344e-44	2.11988e-41
SGOL1	-0.557946	1.22873e-43	3.02582e-41
KNSTRN	-0.556602	2.15544e-43	5.06103e-41
KIF11	-0.555704	3.13278e-43	7.18866e-41
DEPDC1	-0.555586	3.29104e-43	7.38401e-41
TTK	-0.554274	5.66933e-43	1.23098e-40
CENPO	-0.554165	5.93118e-43	1.27413e-40
GSG2	-0.552445	1.20599e-42	2.51058e-40
CDKN3	-0.55237	1.24344e-42	2.56212e-40
DLGAP5	-0.551607	1.70116e-42	3.46984e-40
KIF2C	-0.551236	1.9805e-42	3.99923e-40
HMMR	-0.550746	2.42023e-42	4.79134e-40
NUSAP1	-0.549222	4.50624e-42	8.58439e-40
CHEK1	-0.547799	8.02738e-42	1.49886e-39
CENPW	-0.547623	8.62265e-42	1.58288e-39
NEK2	-0.54698	1.11785e-41	2.03358e-39
SPC25	-0.546346	1.44378e-41	2.60306e-39
ORC1	-0.545972	1.67862e-41	2.99967e-39
BIRC5	-0.543839	3.94789e-41	6.93216e-39
MCM10	-0.543801	4.00746e-41	6.97608e-39
DDIAS	-0.543113	5.27363e-41	8.94878e-39
NCAPH	-0.542515	6.69242e-41	1.11122e-38
FAM72A	-0.542507	6.71364e-41	1.11122e-38
BUB1	-0.542248	7.44157e-41	1.21184e-38
CEP55	-0.541109	1.16886e-40	1.87323e-38
RAN	-0.538881	2.81502e-40	4.40648e-38
RAD51AP1	-0.538457	3.32463e-40	5.12475e-38
KPNA2	-0.537815	4.27619e-40	6.49242e-38
TROAP	-0.53769	4.4912e-40	6.76797e-38
H2AFZ	-0.53731	5.20951e-40	7.79227e-38
AUNIP	-0.537034	5.80231e-40	8.55227e-38
SNRPA1	-0.536996	5.89004e-40	8.61866e-38
SGOL2	-0.536388	7.4666e-40	1.0847e-37
CKAP2L	-0.535702	9.75024e-40	1.39636e-37
UBE2S	-0.535603	1.01329e-39	1.44094e-37
KIF14	-0.535334	1.12509e-39	1.5777e-37
NDC80	-0.534973	1.29441e-39	1.79027e-37
UCK2	-0.5347	1.43855e-39	1.97609e-37
DBF4	-0.533449	2.33322e-39	3.16206e-37
NEIL3	-0.532985	2.7909e-39	3.73222e-37
R3HDM1	-0.532703	3.11034e-39	4.10504e-37
TRPA1	-0.532284	3.65495e-39	4.7925e-37
PLOD2	-0.53201	4.06091e-39	5.29044e-37
TICRR	-0.531017	5.94073e-39	7.64084e-37
CDK1	-0.530968	6.05477e-39	7.7238e-37
ASPM	-0.530956	6.08173e-39	7.7238e-37
ANLN	-0.530145	8.29316e-39	1.04015e-36
FAM83D	-0.529996	8.77721e-39	1.09406e-36
ESCO2	-0.529921	9.0302e-39	1.11869e-36
CDCA8	-0.529436	1.08648e-38	1.32966e-36
PLK4	-0.528991	1.28704e-38	1.55623e-36
CDC25A	-0.528568	1.51097e-38	1.81614e-36
CENPN	-0.528041	1.84525e-38	2.2048e-36
KIF4A	-0.527957	1.90551e-38	2.25679e-36
NUF2	-0.527334	2.41216e-38	2.83191e-36
POPDC3	-0.527087	2.64787e-38	3.09066e-36
NUP37	-0.525551	4.72294e-38	5.41877e-36
TUBA1B	-0.525309	5.17191e-38	5.80202e-36
BLM	-0.524743	6.39621e-38	7.09663e-36
AURKA	-0.524697	6.50868e-38	7.18196e-36
CKAP2	-0.524096	8.1504e-38	8.89627e-36
NCAPD2	-0.524052	8.28525e-38	8.99484e-36
RFC4	-0.521989	1.78747e-37	1.86053e-35
TACC3	-0.520551	3.04494e-37	3.07432e-35
ECT2	-0.520206	3.45873e-37	3.45753e-35
GTSE1	-0.519982	3.75664e-37	3.70834e-35
MELK	-0.519508	4.47415e-37	4.38575e-35
SLC2A1	-0.517767	8.48124e-37	8.19434e-35
CENPE	-0.515852	1.70611e-36	1.60239e-34
FAM64A	-0.515511	1.93128e-36	1.80548e-34
CASC5	-0.514378	2.91322e-36	2.64985e-34
BUB3	-0.513842	3.5368e-36	3.18833e-34
KIF20A	-0.513692	3.73372e-36	3.35089e-34
KIAA0101	-0.512514	5.70935e-36	5.01256e-34
ESPL1	-0.512365	6.02495e-36	5.26675e-34
DSCC1	-0.511531	8.12883e-36	7.07523e-34
DNAJC9	-0.510299	1.26332e-35	1.08094e-33
MTFR2	-0.510077	1.36758e-35	1.16521e-33
RFC5	-0.509862	1.47688e-35	1.24781e-33
ORC6	-0.508898	2.0817e-35	1.72987e-33
CDC45	-0.507361	3.59062e-35	2.93544e-33
AURKB	-0.507182	3.82556e-35	3.1149e-33
CDC6	-0.505831	6.16293e-35	4.91889e-33
KIFC1	-0.50567	6.52159e-35	5.18467e-33
KIF15	-0.505301	7.42365e-35	5.85569e-33
CENPH	-0.505285	7.46641e-35	5.86651e-33
CKS2	-0.504933	8.44976e-35	6.58788e-33
DIAPH3	-0.504726	9.08533e-35	7.02912e-33
FBXO5	-0.504358	1.03378e-34	7.96761e-33
MYBL2	-0.504079	1.13982e-34	8.7515e-33
POLQ	-0.503497	1.39709e-34	1.06862e-32
TBC1D31	-0.503281	1.50658e-34	1.14801e-32
RAD54L	-0.503069	1.62226e-34	1.23152e-32
KIF18B	-0.502712	1.83678e-34	1.37882e-32
ERCC6L	-0.502535	1.95358e-34	1.43973e-32
STRAP	-0.501416	2.88285e-34	2.11685e-32
KIF18A	-0.501368	2.93117e-34	2.14453e-32
ASUN	-0.500886	3.46388e-34	2.52513e-32
ARNTL2	-0.500477	3.99055e-34	2.88821e-32
SPAG5	-0.500332	4.19611e-34	3.00468e-32
CDK2	-0.500299	4.24355e-34	3.02791e-32
